# Metabolites associated with type 2 diabetes and Alzheimer’s disease trigger differential intracellular signaling responses in mouse primary neurons

**DOI:** 10.1101/2025.04.23.650328

**Authors:** Brendan K. Ball, Madison K. Kuhn, Rebecca M. Fleeman Bechtel, Elizabeth A. Proctor, Douglas K. Brubaker

## Abstract

Alzheimer’s disease (AD) is a progressive neurodegenerative disease that is accelerated by the pathological features of type 2 diabetes (T2D). Neuroinflammation is an extensively studied component shared by T2D and AD that remains poorly understood. In this work, we studied nine blood-brain barrier permeable metabolites associated with protective or harmful effects of AD and T2D in literature (aminoadipic acid, arachidonic acid, asparagine, D-sorbitol, fructose-6-phosphate, lauric acid, L-tryptophan, niacinamide, and retinol) and quantified intracellular signaling responses in primary cortical neuron monocultures. After stimulation of neuronal cultures with each metabolite, we quantified signaling analytes with a Luminex assay. Using univariate and multivariate analysis approaches, we identified potential intracellular signaling pathways linked to AD and T2D pathology. With partial least squares discriminant analysis, we identified the separation between the disease and protective-associated metabolites. We identified Akt and STAT5 up-regulation by AD- and T2D-associated metabolites, whereas c-Jun and MEK1 were up-regulated by disease-protective metabolites. Finally, we performed a canonical correlation analysis to link neuronal cytokine data we previously collected from these cultures to our new intracellular signaling data, to which we found intracellular proteins associated with detrimental and protective properties that correlated with IL-9 and MCP-1, respectively. Our experimental and computational approach identified potential associations between intracellular and cytokine signaling molecules in the context of AD and T2D pathology. Nevertheless, primary neuron responses to metabolites associated with T2D and AD may contribute to neuroinflammation and progressive cognitive decline.
