## Supplementary Data 1 for "Metabolites associated with type 2 diabetes and Alzheimer’s disease trigger differential intracellular signaling responses in mouse primary neurons"

### Sheet: Intracellular Processed
Sample	CREB	NFkB	Akt	p70S6K	STAT3	STAT5	ATF2	HSP27	p53	MEK1	MSK1	STAT1	cJun	JNK	ErkMAPK	p38
Aminoadipic Acid (1)	0.405257	-0.31969	-0.364303	0.15675	-0.0781306	0.0514662	-0.30625	-0.297316	0.0130208	-0.379937	-0.857165	0.169925	0.0392213	-3.2967	-1.27716	-0.230918
Aminoadipic Acid (2)	0.303962	-0.160992	-0.245421	0.169925	-0.125112	-0.0775964	-0.363248	-0.25488	-0.0465211	-0.352034	-0.511778	1.29155	0.0392213	-2.99674	-1.08119	-0.311316
Aminoadipic Acid (3)	0.223682	-0.206796	-0.242789	0.212994	-0.0854477	-0.104855	-0.171949	-0.275942	-0.0384388	-0.150031	-0.264341	2.16993	0.0336831	-3.16443	-1.01361	-0.214494
Arachidonic Acid (1)	0.30272	0.0161197	-0.0649861	-0.235216	0.246241	-0.0217844	-0.186435	-0.302563	0.0112967	-0.0736855	-1.1227	-2.63421	-0.0442428	-0.0577425	-0.732529	0.000839488
Arachidonic Acid (2)	0.137829	0.0517436	-0.0574793	-0.208416	0.427421	0.0653262	-0.21771	1.83903	-0.0156033	0.0701042	-1.02421	-2.33465	0.0846122	-0.16606	-0.64411	0.317806
Arachidonic Acid (3)	-0.171155	-0.083416	-0.157641	-0.114201	0.254833	-0.104951	-1.87606	1.58983	-0.246771	-2.04252	-1.28871	-0.6204	-0.092464	-1.7188	-1.28062	0.327197
Asparagine (1)	-0.16177	-0.0515303	-0.108958	0.0436985	-0.0405818	-0.00954377	-0.101252	-0.0995357	-0.00329458	-0.551884	-0.662583	-1.42104	-0.0600428	0.00908528	-0.0144007	0.0137426
Asparagine (2)	0.3508	0.025091	0.105554	-0.0293649	0.115315	0.0980552	0.377102	-0.206451	-0.0292538	0.256929	0.118644	-1.29818	-0.0543064	0.230911	-0.0972673	0.20363
Asparagine (3)	0.053891	-0.0515303	0.0495732	0.0569954	-0.104811	0.0467942	0.487688	-0.0824622	-0.053638	0.191363	0.52734	0.103919	0.00733265	0.167037	-0.0967244	0.105609
D-Sorbitol (1)	0.154304	0.0374747	0.168921	0.196334	-0.0181555	0.209362	0.0631562	-0.0164881	-0.0691203	-0.00753438	0.0658425	0.68147	0.0576588	0.157973	0.0399223	0.0611994
D-Sorbitol (2)	0.138144	0.0919225	0.158313	0.870989	-0.00840094	0.0592972	-0.043468	0.0163018	0.0382455	-0.0691285	-0.0127673	1.39102	0.120217	0.0665463	-0.0818483	0.0941129
D-Sorbitol (3)	-0.524067	0.169925	0.0436835	0.347427	-0.224004	0	0.017027	-0.0671142	0.0576369	-0.154824	0.0585377	-0.301656	0.120217	0.0702965	0.0463799	-0.100222
Fructose (1)	0.329346	-0.115477	0.145944	0.268236	0.147942	0.211919	-0.00845167	-0.0373361	-0.063939	-0.0616809	0.0336084	0.0460964	-0.0223146	0.107451	0.0363818	0.0974261
Fructose (2)	0.50638	0.0771679	0.198062	0.0265534	0.224829	0.163825	0.154361	0.962664	-0.0359246	0.0756557	0.245112	1.45773	-0.0327312	0.115175	0.0419259	0.406388
Fructose (3)	-0.608238	-0.0899421	-0.111352	0.199885	0.00213259	-0.133856	0.0256139	0.10164	-0.00663032	-0.0272215	0.646768	3.86217	-0.0171343	-0.121279	0.00414112	0.013736
L-Tryptophan (1)	-0.00386673	0.123382	-0.0549733	0.0198214	0.112368	-0.190735	0.123735	0.0210616	0.00327068	0.0524741	-0.179169	-1.48543	0.0358007	0.0691761	0.025714	-0.202462
L-Tryptophan (2)	0.56194	0.012824	0.122975	-0.140643	0.0785615	0.148751	0.0953099	-0.0106472	-0.00656368	0.210519	-0.120752	-1.49923	0.0384503	0.111006	0.103901	0.0874942
L-Tryptophan (3)	-0.421368	0.0506261	-0.105807	-0.188578	-0.15934	-0.180954	0.209753	0.0366585	0.0627915	0.113852	0.140373	-1.55582	0.00903381	-0.0480819	-0.0516206	0.127812
Lauric Acid (1)	-0.0595075	0.0299015	-0.0205661	1.18967	0.125699	-0.0448641	-0.119892	0.176878	0.103785	-0.164356	-0.420152	-3.11265	0.056057	0.0107561	-0.00689794	-0.284118
Lauric Acid (2)	0.145475	0.0628161	0.00805127	-0.233391	0.10706	0.0177478	-0.186423	-0.523562	0.0519462	-0.00287544	-0.535287	-3.21394	-0.0828411	0.0737304	0.118189	-0.538593
Lauric Acid (3)	-0.96139	-0.109823	-0.305625	-0.259387	-0.160108	-0.448314	-0.280191	6.18077	0.291329	-0.231258	-0.470192	-2.54408	0.210149	-0.161644	0.123574	0.220653
Niacinamide (1)	-0.179902	-0.00406966	-0.190414	-0.899924	-0.101972	-0.369013	-0.0583894	-0.0421255	-0.0994911	-0.0132785	0.0088393	1.17377	0.0568623	-0.245431	0.0236427	-0.254699
Niacinamide (2)	-0.274536	-0.0538227	-0.335562	-0.584062	-0.170635	-0.325241	0.148367	0.0206103	-0.021383	0.158202	-0.197902	-1.73697	0.0929961	-0.266157	-0.0738429	-0.323122
Niacinamide (3)	-0.160851	0.0201779	-0.0728608	-0.80713	-0.0678356	-0.183222	0.201969	-0.107714	-0.0156919	0.209686	-0.0727345	-1.75147	-0.0404349	-0.0266255	-0.0993065	-0.0019766
Retinol (1)	-0.0290727	-0.252766	-0.830038	0.278575	-0.179225	-0.376171	-0.318085	1.07039	-0.0980469	0.752919	-0.584262	1.18581	0.101695	-3.11424	-0.255378	0.354713
Retinol (2)	-0.0414115	-0.252766	-0.992265	0.0760824	-0.152003	-0.479265	-0.0899052	-0.473931	-0.0056986	0.498139	-0.166078	2.46282	0.0788554	-3.4247	-0.17268	0.101266
Retinol (3)	-0.564356	-0.177998	-1.19718	0.533716	-0.417737	-0.62929	-0.613596	-0.454032	0.0466329	0.35487	-1.13806	-0.958028	0.238512	-3.16106	-0.482528	-0.184299

### Sheet: Cytokine Processed
Description	Eotaxin	IFN-gamma	IL-1Beta	IL-1alpha	IL10	IL12p40	IL12p70	IL13	IL6	IL9	KC	MCP-1	MIP-1Beta	MIP-1alpha	RANTES
Aminoadipic Acid (1)	0.062481	0.116683	-0.167945	0.97968	0.212476	-2.04185	0.427934	-0.103603	2.18421	0.257134	0.117831	-0.291859	0.539041	0.265015	-0.0396856
Aminoadipic Acid (2)	-0.120641	-0.399441	-0.39927	0.512554	-0.556319	-2.91155	-0.307382	0.565572	2.29366	-0.388201	0.375423	-0.577258	0.781062	-0.234721	-0.435461
Aminoadipic Acid (3)	0.0701042	-0.415037	-0.39927	-1.25298	-0.491224	-2.79809	0.233873	0.172674	2.14823	0.306536	0.040403	-1.00957	0.909834	0.0140742	-0.525258
Arachidonic Acid (1)	-0.211447	-1.34657	-0.349942	-0.16711	-1.35741	-1.14755	-1.01994	-0.511548	-0.252766	-0.662198	0.270136	-1.15684	-2.74984	-2.65923	-1.08898
Arachidonic Acid (2)	-1.42552	-1.00213	-0.215013	-0.16711	-1.06475	-0.91024	-0.283533	-1.01405	1.31159	-0.468187	0.562086	-0.372903	-3.06917	-2.7095	-1.34997
Arachidonic Acid (3)	-1.38262	0.416099	-0.852443	-3.24511	-0.536053	-0.121109	-0.265154	-0.763822	0.70044	0.51741	0.0663485	-0.908498	-3.04905	-2.60448	-1.07586
Asparagine (1)	0.646835	0.877516	0.903785	0.739937	0.561879	0.467205	0.227845	0.361245	2.34852	1.6652	0.29327	0.0150127	0.475784	0.819198	0.411232
Asparagine (2)	1.16658	1.04947	0.293731	-4.42999	0.183122	0.187354	0.0357087	-0.634123	-3.8413	0.900811	-0.556704	-0.727418	0.571724	-0.114014	0.381536
Asparagine (3)	-1.3128	3.43998	-0.0473057	-0.767023	-0.205617	-0.168528	-0.226919	-0.209867	-2.8413	0.192797	-0.619752	-0.726349	0.377848	0.504697	-0.0570288
D-Sorbitol (1)	0.350415	1.02999	-0.468149	1.71741	0.0639118	-0.619944	0.745899	0.798949	-0.205584	0.0107745	0.0938768	-0.0927764	1.0481	0.75406	-0.29026
D-Sorbitol (2)	-0.0182711	-0.371256	-0.146221	1.1822	-0.246044	-0.749619	0.549502	-0.443446	-5.41504	-0.830796	0.0771014	0.233262	0.270908	0.326127	0.195505
D-Sorbitol (3)	0.0801326	0.727234	-0.146221	1.21842	0.318909	0.100285	0.0707384	-0.0598987	0.539159	0.448972	0.0866623	-0.168572	0.750798	0.433589	0.431955
Fructose (1)	-0.107329	-0.381204	1.83551	0.614109	-0.15456	-0.306641	0.720502	0.0189582	-3.06848	0.00705476	-0.585627	-0.404782	-0.111309	-0.15915	-0.273783
Fructose (2)	-1.2015	-0.176665	1.03076	5.42387	-0.545279	-0.607141	-0.109755	-0.0844842	-0.524159	-0.424498	-0.739157	-0.832575	-0.392451	-0.380022	-0.0231618
Fructose (3)	-0.562967	-1.46986	-0.103093	-2.29278	-0.0767258	-0.807734	0.317965	0.0816138	-4.65344	-0.0142139	-0.736732	-0.844829	-0.477987	-0.319342	-0.757987
L-Tryptophan (1)	-0.47948	-0.819733	0.385025	0.31719	-0.466176	-0.910621	-0.378945	0.0361697	2.49476	-0.254786	-0.446843	-0.727614	-0.760821	-1.05273	-0.774807
L-Tryptophan (2)	-0.0138168	-0.0501628	0.460974	2.45728	0.702095	0.119698	0.708944	0.659641	2.60666	-0.645834	0.514137	0.502063	0.395182	0.554747	0.463741
L-Tryptophan (3)	0.61033	-0.31481	0.385025	-0.376148	0.467889	-0.0329719	-0.0730554	0.090691	1.44746	0.559601	0.0196188	0.0246074	0.281017	0.141157	-0.0827228
Lauric Acid (1)	0.0392956	0.165137	2.41504	0.925411	1.4563	1.67604	-0.00821625	2.75079	4.55031	-0.210859	-0.0990433	-0.530237	-0.400725	-1.02482	-0.398023
Lauric Acid (2)	2.30765	-0.519087	1.64211	-0.426265	0.163784	-0.326317	-1.57215	0.040642	2.68206	0.0101814	-0.488274	-0.681831	-1.26048	-1.38563	-0.60869
Lauric Acid (3)	0.115808	-0.689012	0.762961	-0.551796	-0.134789	0.179755	-2.24113	0.272206	3.29241	-0.460709	0.103649	-0.515485	-0.236048	-0.947335	-0.296234
Niacinamide (1)	-0.196936	0.177787	0.334984	-2.38293	-0.0191511	0.623925	0.341654	-0.456939	-2.67807	-0.147722	0.249896	0.472287	0.318801	-0.262408	0.330304
Niacinamide (2)	-0.946758	-0.358714	0.0324215	-5.53268	0.158962	-0.245761	-0.187993	-0.0138323	-3	0.280612	0.320863	0.649504	0.654268	0.0971159	0.390398
Niacinamide (3)	0.300198	1.55423	0.710493	-3.77779	0.444073	1.36102	0.894747	0.639002	-4	0.871738	0.22936	0.230432	1.24685	0.0527817	1.06331
Retinol (1)	-0.495385	-0.638375	0.0242475	-2.03432	-0.19729	-1.09683	-0.922663	0.0456053	4.03063	-1.39115	0.16987	1.15562	-3.77315	-0.711993	-1.01394
Retinol (2)	-0.00995824	-2.65167	0.987722	-1.41765	-0.131801	-0.413608	-1.45904	-0.21448	3.31329	-0.970015	0.656707	1.2791	-4.09073	-0.633831	-1.15024
Retinol (3)	-0.952414	-0.246688	0.225881	-0.825733	-0.0691562	-0.965388	-1.34284	-0.270799	5.72711	-1.95187	0.311756	0.803797	-4.03912	-0.84181	-1.11763
